# Gene expression associated with disease resistance and long-term growth in a reef-building coral

**DOI:** 10.1101/2020.08.12.248286

**Authors:** Emma R. Kelley, Robin S. Sleith, Mikhail V. Matz, Rachel M. Wright

**Affiliations:** Smith College, Department of Biological Sciences; University of Texas at Austin, Department of Integrative Biology

**Keywords:** coral disease, gene expression, *Montastraea cavernosa*, Flower Garden Banks National Marine Sanctuary

## Abstract

Rampant coral disease, exacerbated by climate change and other anthropogenic stressors, threatens reefs worldwide, especially in the Caribbean. Physically isolated yet genetically connected reefs such as Flower Garden Banks National Marine Sanctuary (FGBNMS) may serve as potential refugia for degraded Caribbean reefs. However, little is known about the mechanisms and trade-offs of pathogen resistance in reef-building corals. Here we measure pathogen resistance in *Montastraea cavernosa* from FGBNMS. We identified individual colonies that demonstrated resistance or susceptibility to *Vibrio spp*. in a controlled laboratory environment. Long-term growth patterns suggest no trade-off between disease resistance and calcification. Predictive (pre-exposure) gene expression highlights subtle differences between resistant and susceptible genets, encouraging future coral disease studies to investigate associations between resistance and replicative age and immune cell populations. Predictive gene expression associated with long-term growth underscores the role of cation transporters and extracellular matrix remodelers, contributing to the growing body of knowledge surrounding genes that influence calcification in reef-building corals. Together these results demonstrate that coral genets from isolated sanctuaries such as FGBNMS can withstand pathogen challenges and potentially aid restoration efforts in degraded reefs. Furthermore, gene expression signatures associated with resistance and long-term growth help inform strategic assessment of coral health parameters.
