## Supplemental Data 1 for "Gene expression associated with disease resistance and long-term growth in a reef-building coral"

geneID	baseMean	log2FoldChange	lfcSE	stat	pvalue	padj	comparison
Mcavernosa25949	52.88019985	3.200946743	0.519074689	6.16664001	6.98E-10	5.69E-06	resistant vs. susceptible
Mcavernosa00081	13.04435915	-0.004918947	0.001382142	-3.558931269	0.000372367	0.046712002	calcification
Mcavernosa00313	22.20271882	-0.006197803	0.001550345	-3.997691501	6.40E-05	0.019098187	calcification
Mcavernosa00597	36.66855904	0.00540556	0.001304992	4.14221677	3.44E-05	0.016259135	calcification
Mcavernosa01030	24.07799748	0.003339222	0.000851388	3.922092533	8.78E-05	0.021141161	calcification
Mcavernosa03000	6.762783503	-0.011080292	0.002737655	-4.047365897	5.18E-05	0.019098187	calcification
Mcavernosa03300	72.19935668	0.002801201	0.000650804	4.30421373	1.68E-05	0.010511122	calcification
Mcavernosa03303	8.224735323	0.005734774	0.001502218	3.817538727	0.00013479	0.027476867	calcification
Mcavernosa03367	5.397153283	-0.008544172	0.002213583	-3.859883136	0.000113441	0.024814265	calcification
Mcavernosa04184	10.15338717	-0.007035387	0.001795032	-3.919366614	8.88E-05	0.021141161	calcification
Mcavernosa04561	41.83771989	0.003465069	0.000839644	4.126833556	3.68E-05	0.016259135	calcification
Mcavernosa04698	26.23180354	0.004765666	0.000910343	5.235020938	1.65E-07	0.000336284	calcification
Mcavernosa05182	40.92751859	0.00438412	0.001102816	3.975384666	7.03E-05	0.019098187	calcification
Mcavernosa05220	51.92552429	-0.003833865	0.001056348	-3.629357517	0.000284128	0.042903253	calcification
Mcavernosa05256	5.120759251	-0.01565803	0.004424318	-3.539083481	0.000401519	0.048146834	calcification
Mcavernosa05329	7.694147944	0.005621301	0.001559234	3.605168835	0.00031195	0.043162736	calcification
Mcavernosa05653	8.693525594	0.006646878	0.001865568	3.5629247	0.000366746	0.046712002	calcification
Mcavernosa07002	41.55595217	-0.005163418	0.000897608	-5.752421332	8.80E-09	7.17E-05	calcification
Mcavernosa07501	44.8527845	-0.003803575	0.001070109	-3.554379351	0.000378872	0.04680795	calcification
Mcavernosa07810	50.89394315	0.004117505	0.000831434	4.952294567	7.33E-07	0.000996738	calcification
Mcavernosa08269	29.05024961	0.003177233	0.000822323	3.863729474	0.000111669	0.024814265	calcification
Mcavernosa11902	231.981243	-0.010828336	0.003008637	-3.599083854	0.00031934	0.043162736	calcification
Mcavernosa12226	18.25607769	0.005489942	0.001378815	3.981637516	6.84E-05	0.019098187	calcification
Mcavernosa12821	48.42686292	0.003165346	0.000795014	3.981495063	6.85E-05	0.019098187	calcification
Mcavernosa13121	118.0483055	-0.002570068	0.000672427	-3.822078559	0.000132332	0.027476867	calcification
Mcavernosa13207	4.83676021	0.025609288	0.006936577	3.691920084	0.000222567	0.037037033	calcification
Mcavernosa13690	6.150856837	-0.015854789	0.003730376	-4.250185327	2.14E-05	0.011610954	calcification
Mcavernosa13974	9.977094223	0.006621311	0.001591894	4.159393217	3.19E-05	0.016259135	calcification
Mcavernosa14771	16.01419387	-0.005597172	0.001580354	-3.541720156	0.000397527	0.048146834	calcification
Mcavernosa14922	29.70901787	-0.006251216	0.001517283	-4.120006704	3.79E-05	0.016259135	calcification
Mcavernosa15877	18.1115367	-0.005373239	0.001439527	-3.732642567	0.000189481	0.034334027	calcification
Mcavernosa17162	12.13925943	0.006474776	0.001737239	3.727050554	0.000193734	0.034341388	calcification
Mcavernosa18001	16.32706606	-0.005539825	0.001498012	-3.698118635	0.000217203	0.037037033	calcification
Mcavernosa18886	4.489830057	-0.017851151	0.00493085	-3.620299231	0.000294263	0.042979957	calcification
Mcavernosa19892	66.75881777	-0.00370778	0.001006941	-3.682220932	0.000231211	0.037705874	calcification
Mcavernosa20920	25.98836487	0.003398237	0.000942706	3.6047679	0.000312432	0.043162736	calcification
Mcavernosa21447	34.17034466	0.003176751	0.000883363	3.596199631	0.0003229	0.043162736	calcification
Mcavernosa22102	26.28407988	-0.004581759	0.001149341	-3.9864225	6.71E-05	0.019098187	calcification
Mcavernosa22249	53.52462174	-0.003358084	0.00093028	-3.609756418	0.000306485	0.043162736	calcification
Mcavernosa23142	27.84325368	0.00901001	0.002474672	3.640890693	0.000271696	0.042170505	calcification
Mcavernosa23220	7.770866075	-0.010230223	0.002372216	-4.312518107	1.61E-05	0.010511122	calcification
Mcavernosa23221	1003.959869	-0.009293829	0.001936537	-4.799200878	1.59E-06	0.001855617	calcification
Mcavernosa23290	21.56772913	0.003724868	0.001029112	3.619495862	0.000295178	0.042979957	calcification
Mcavernosa25026	6.103872188	0.009777212	0.002687066	3.638619806	0.000274103	0.042170505	calcification
Mcavernosa25256	5.541864651	0.027096235	0.007028516	3.855186034	0.000115642	0.024814265	calcification
Mcavernosa25808	11.41191076	0.005737983	0.001536245	3.735069647	0.000187663	0.034334027	calcification
Mcavernosa25817	66.66498278	-0.007889643	0.002080873	-3.791505808	0.000149737	0.029779332	calcification
Mcavernosa25969	6.700423029	-0.007718103	0.001971877	-3.914090161	9.07E-05	0.021141161	calcification
Mcavernosa26186	8.596920817	0.009499053	0.002656947	3.575175643	0.000349993	0.045299074	calcification
Mcavernosa26244	24.82785719	-0.005296744	0.001157767	-4.574966905	4.76E-06	0.004315235	calcification
Mcavernosa26817	6.973841099	-0.009313766	0.002286238	-4.073840068	4.62E-05	0.017955979	calcification
Mcavernosa28697	32.89055797	-0.007115607	0.001401257	-5.07801651	3.81E-07	0.00062198	calcification
Mcavernosa29471	52.00565059	-0.006070293	0.001488299	-4.078678834	4.53E-05	0.017955979	calcification
Mcavernosa29475	64.1414174	-0.006454153	0.001483705	-4.350024567	1.36E-05	0.010511122	calcification
Mcavernosa29491	70.04111015	-0.005360679	0.001018981	-5.260823845	1.43E-07	0.000336284	calcification
Mcavernosa29518	4.491481077	-0.012452057	0.002924415	-4.257964397	2.06E-05	0.011610954	calcification
Mcavernosa29650	5.158247917	-0.015913589	0.004048859	-3.930388436	8.48E-05	0.021141161	calcification
Mcavernosa29871	38.52149463	-0.005072287	0.001392286	-3.643135103	0.000269337	0.042170505	calcification
Mcavernosa30081	43.38544279	0.003205934	0.00086796	3.693643928	0.000221063	0.037037033	calcification
Mcavernosa30823	6.480515383	0.007594827	0.001887088	4.024627944	5.71E-05	0.019098187	calcification
Mcavernosa31935	9.954557907	-0.016521414	0.003035232	-5.443213205	5.23E-08	0.000213341	calcification
Mcavernosa31974	61.66934297	-0.00279126	0.000790694	-3.530138066	0.000415343	0.049082691	calcification
Mcavernosa32056	11.51158681	-0.006067072	0.001721322	-3.524659326	0.000424028	0.049393173	calcification
Mcavernosa32213	45.6986244	-0.003527938	0.000986355	-3.576742201	0.000347903	0.045299074	calcification
Mcavernosa32330	7.176870884	0.005571458	0.001478635	3.767972908	0.000164579	0.031208688	calcification
Mcavernosa32834	4.64188917	0.008166618	0.002076145	3.93354919	8.37E-05	0.021141161	calcification
Mcavernosa33974	22.73219196	0.003696502	0.00092302	4.004791541	6.21E-05	0.019098187	calcification
Mcavernosa33995	18.31049452	0.006228614	0.001651898	3.770580416	0.000162868	0.031208688	calcification
Mcavernosa34054	22.94991303	-0.020683434	0.004488968	-4.607614603	4.07E-06	0.004151555	calcification
Mcavernosa34455	16.06809483	-0.008278391	0.001918029	-4.316092614	1.59E-05	0.010511122	calcification
Mcavernosa34695	309.2063844	-0.004882453	0.001222516	-3.993773821	6.50E-05	0.019098187	calcification
Mcavernosa00313.1	22.20271882	-0.368021212	0.076230752	-4.827726374	1.38E-06	0.011260728	polyp
